# Mating type specific transcriptomic response to sex inducing pheromone in the pennate diatom *Seminavis robusta*

**DOI:** 10.1101/2020.03.16.987719

**Authors:** Gust Bilcke, Koen Van den Berge, Sam De Decker, Eli Bonneure, Nicole Poulsen, Petra Bulankova, Cristina Maria Osuna-Cruz, Jack Dickenson, Koen Sabbe, Georg Pohnert, Klaas Vandepoele, Sven Mangelinckx, Lieven Clement, Lieven De Veylder, Wim Vyverman

**Affiliations:** Protistology and Aquatic Ecology, Department of Biology, Ghent University, 9000 Ghent, Belgium; Department of Plant Biotechnology and Bioinformatics, Ghent University, 9052 Ghent, Belgium; VIB Center for Plant Systems Biology, 9052 Ghent, Belgium; Department of Applied Mathematics, Computer Science and Statistics, Ghent University, 9000 Ghent, Belgium; Department of Statistics, University of California, Berkeley, Berkeley, CA, USA; SynBioC, Department of Green Chemistry and Technology, Ghent University, Coupure Links 653, 9000 Ghent, Belgium; B CUBE Center for Molecular Bioengineering, Technical University of Dresden, Tatzberg 41, 01307 Dresden, Germany; Bioinformatics Institute Ghent, Ghent University, Technologiepark 71, 9052 Ghent, Belgium; Marine Biological Association, The Laboratory, Citadel Hill, Plymouth PL1 2PB, UK; School of Ocean and Earth Science, University of Southampton, Southampton, United Kingdom; Bioorganic Analytics, Institute for Inorganic and Analytical Chemistry, Friedrich Schiller University Jena, Lessingstr. 8, D07743 Jena

**Author notes:** These authors contributed equally to this work (Gust Bilcke, Koen Van den Berge). Contact information of corresponding author Prof. dr. Wim Vyverman, Address: Krijgslaan 281 S8, 9000 Gent, Belgium.

## Abstract

Sexual reproduction is a fundamental phase in the life cycle of most diatoms. Despite its role as a source of genetic variation, it is rarely reported in nature and its molecular foundations remain largely unknown. Here, we integrate independent transcriptomic datasets, in order to prioritize genes responding to sex inducing pheromones (SIPs) in the pennate diatom *Seminavis robusta*. We observe marked gene expression changes associated with SIP treatment in both mating types, including an inhibition of S-phase progression, chloroplast division, mitosis and cell wall formation. Meanwhile, meiotic genes are upregulated in response to SIP, including a sexually induced diatom specific cyclin (dsCyc). Our data further suggest an important role for reactive oxygen species, energy metabolism and cGMP signaling during the early stages of sexual reproduction. In addition, we identify several genes with a mating type specific response to SIP, and link their expression pattern with physiological responses such as the production of the attraction pheromone diproline and mate-searching behaviour in MT+. Combined, our results provide a model for early sexual reproduction in pennate diatoms and significantly expand the suite of target genes to detect sexual reproduction events in natural diatom populations.
