## Supplementary Tables for "Mating type specific transcriptomic response to sex inducing pheromone in the pennate diatom *Seminavis robusta*": Supplementary Table 1_ SIP responsive genes (SRB, SRM, SRP).xlsx

### Sheet: SRB
SRB	Gene_ID	AnnoMine	InterPro	EggNOG.mapper	upDownPLUS	upDownMIN
1	Sro1252_g256250	Peroxidasin homolog	Haem peroxidase, animal type (IPR019791), Haem peroxidase (IPR010255)	Peroxidase	up	up
2	Sro299_g111470	-	Cyclin, N-terminal (IPR006671), Cyclin, C-terminal domain (IPR004367), Cyclin-like (IPR013763)	Cyclin, N-terminal domain	up	up
3	Sro373_g129070	Pyruvate kinase	Pyruvate kinase (IPR001697), Pyruvate kinase, barrel (IPR015793), Pyruvate kinase, C-terminal (IPR015795), Pyruvate kinase, active site (IPR018209), Pyruvate kinase-like, insert domain superfamily (IPR011037), Pyruvate/Phosphoenolpyruvate kinase-like domain superfamily (IPR015813)	Pyruvate kinase	up	up
4	Sro65_g036830	-	EGF-like, conserved site (IPR013032), EGF-like domain (IPR000742)	-	up	up
5	Sro196_g083630	Transaldolase B	Transaldolase type 1 (IPR004730), Aldolase-type TIM barrel (IPR013785), Transaldolase/Fructose-6-phosphate aldolase (IPR001585), Transaldolase, active site (IPR018225)	Transaldolase is important for the balance of metabolites in the pentose-phosphate pathway (By similarity)	up	up
6	Sro492_g153950	Isocitrate dehydrogenase [NADP]	Isocitrate dehydrogenase NADP-dependent, monomeric (IPR004436)	Monomeric isocitrate dehydrogenase	up	up
7	Sro524_g159900	Transketolase 1	Transketolase C-terminal/Pyruvate-ferredoxin oxidoreductase domain II (IPR009014), Transketolase family (IPR033247), Transketolase, N-terminal (IPR005474), Transketolase-like, pyrimidine-binding domain (IPR005475), Transketolase, C-terminal domain (IPR033248), Thiamin diphosphate-binding fold (IPR029061), Transketolase, bacterial-like (IPR005478)	Transketolase	up	up
8	Sro1053_g235830	-	Peptidase M3A/M3B catalytic domain (IPR001567)	Peptidase family M3	up	up
9	Sro169_g075190	Catabolic L-serine/threonine dehydratase	Pyridoxal-phosphate dependent enzyme (IPR001926), Serine/threonine dehydratase, pyridoxal-phosphate-binding site (IPR000634)	dehydratase	up	up
10	Sro181_g079200	-	Leucine-rich repeat domain superfamily (IPR032675)	-	up	up
11	Sro1850_g301560	polymerase II transcriptional coactivator	ssDNA-binding transcriptional regulator (IPR009044), Transcriptional coactivator p15 (PC4) (IPR003173)	RNA polymerase II transcriptional coactivator	up	up
12	Sro227_g092440	-	Zinc finger, RING/FYVE/PHD-type (IPR013083), U box domain (IPR003613), Sel1-like repeat (IPR006597)	Sel1 domain protein repeat-containing protein	up	up
13	Sro292_g109550	-	Domain of unknown function DUF547 (IPR006869)	-	up	up
14	Sro2_g001700	-	-	-	up	up
15	Sro2_g001710	-	Tetratricopeptide-like helical domain superfamily (IPR011990), Tetratricopeptide repeat-containing domain (IPR013026)	repeat-containing protein	up	up
16	Sro301_g111990	-	NAD(P)-binding domain (IPR016040)	Complex I intermediate-associated protein 30 domain containing protein	up	up
17	Sro319_g116370	-	-	-	up	up
18	Sro333_g119510	cycle protein 48 homolog AF_1297	ATPase, AAA-type, core (IPR003959), AAA+ ATPase domain (IPR003593), P-loop containing nucleoside triphosphate hydrolase (IPR027417)	ATPase family associated with various cellular activities (AAA)	up	up
19	Sro383_g131330	Putative oxidoreductase GLYR1	6-phosphogluconate dehydrogenase, domain 2 (IPR013328), 3-hydroxyisobutyrate dehydrogenase, NAD-binding domain (IPR029154), 6-phosphogluconate dehydrogenase, NADP-binding (IPR006115), 6-phosphogluconate dehydrogenase-like, C-terminal domain superfamily (IPR008927)	3hydroxyisobutyrate dehydrogenase	up	up
20	Sro461_g147860	-	Zinc finger, MYND-type (IPR002893)	-	up	up
21	Sro495_g154420	-	Ribosomal protein S5 domain 2-type fold, subgroup (IPR014721), Histidine kinase/HSP90-like ATPase (IPR003594)	-	up	up
22	Sro565_g167670	-	START-like domain superfamily (IPR023393)	Polyketide cyclase / dehydrase and lipid transport	up	up
23	Sro740_g195510	-	Tetratricopeptide-like helical domain superfamily (IPR011990), MYND-like zinc finger, mRNA-binding (IPR031615)	-	up	up
24	Sro75_g041140	Bifunctional L-3-cyanoalanine synthase/cysteine synthase	Pyridoxal-phosphate dependent enzyme (IPR001926), Cysteine synthase/cystathionine beta-synthase, pyridoxal-phosphate attachment site (IPR001216)	Cysteine synthase	up	up
25	Sro821_g207390	Phosphate acetyltransferase	HPr(Ser) kinase/phosphorylase-like, N-terminal domain superfamily (IPR028979), DRTGG (IPR010766), P-loop containing nucleoside triphosphate hydrolase (IPR027417)	cobyrinic acid a,c-diamide synthase family protein	up	up
26	Sro821_g207440	-	-	-	up	up
27	Sro866_g212990	-	FIST, C-domain (IPR019494), FIST domain, N-terminal (IPR013702)	FIST C domain	up	up
28	Sro89_g046780	-	Ankyrin repeat-containing domain (IPR020683), Ankyrin repeat (IPR002110)	Ankyrin Repeat	up	up
29	Sro924_g220830	-	Tetratricopeptide-like helical domain superfamily (IPR011990), P-loop containing nucleoside triphosphate hydrolase (IPR027417)	Transcriptional regulator	up	up
30	Sro988_g228420	-	-	2OG-Fe(II) oxygenase	up	up
31	Sro1010_g230870	-	-	-	up	up
32	Sro1096_g240760	-	-	-	up	up
33	Sro1124_g243820	-	-	-
34	Sro1148_g246500	-	-	-
35	Sro1205_g252250	-	-	-
36	Sro1205_g252310	-	-	-
37	Sro1377_g267510	-	-	-
38	Sro1416_g270870	-	-	-
39	Sro1533_g280280	-	-	-
40	Sro18_g012790	-	-	-
41	Sro2463_g328430	-	-	-
42	Sro2842_g338270	-	-	-
43	Sro312_g114610	-	-	-
44	Sro319_g116240	-	-	-
45	Sro326_g118120	-	-	-
46	Sro336_g120280	-	-	-
47	Sro435_g142370	-	-	-
48	Sro460_g147510	-	-	-
49	Sro630_g178310	-	-	-
50	Sro6_g005520	-	-	-
51	Sro788_g202620	-	-	-
52	Sro98_g050480	-	-	-
Orange	selected genes for plotting
Salmon	selected genes for discussing
Green	Unknown, Sro specific genes

### Sheet: SRM
SRM	Gene_ID	AnnoMine	InterPro	EggNOG.mapper	upDown
1	Sro1305_g261220	-	Zinc finger, RING/FYVE/PHD-type (IPR013083), E3 ubiquitin ligase RBR family (IPR031127), IBR domain (IPR002867), Zinc finger, C3HC4 RING-type (IPR018957), Zinc finger, RING-type (IPR001841)	RING finger) protein	up
2	Sro25_g017160	-	Zinc finger, RING/FYVE/PHD-type (IPR013083), U box domain (IPR003613), Sel1-like repeat (IPR006597)	-	up
3	Sro7_g006210	-	YbhB/YbcL (IPR005247), DOMON domain (IPR005018), YHYH domain (IPR025924)	-	up
4	Sro89_g047110	-	P-loop containing nucleoside triphosphate hydrolase (IPR027417)	ATP synthase D chain, mitochondrial (ATP5H)	up
5	Sro1386_g268290	-	Zinc finger, MYND-type (IPR002893)	-	up
6	Sro2174_g317680	-	Zinc finger, MYND-type (IPR002893)	-	up
7	Sro4_g002980	-	Zinc finger, MYND-type (IPR002893)	-	up
8	Sro1347_g264940	bridge enzyme-like	FAD-binding, type 2, subdomain 1 (IPR016167), CO dehydrogenase flavoprotein-like, FAD-binding, subdomain 2 (IPR016169), FAD linked oxidase, N-terminal (IPR006094), Berberine/berberine-like (IPR012951), FAD-binding, type 2 (IPR016166)	Berberine and berberine like	up
9	Sro1578_g283630	-	Leucine-rich repeat domain superfamily (IPR032675)	-	up
10	Sro179_g078370	-	Tetratricopeptide-like helical domain superfamily (IPR011990), Zinc finger, MYND-type (IPR002893)	-	up
11	Sro1_g000100	Bestrophin-3	Cyclic nucleotide-binding domain (IPR000595), RmlC-like jelly roll fold (IPR014710), Bestrophin/UPF0187 (IPR021134), Cyclic nucleotide-binding-like (IPR018490)	protein kinase, cAMP-dependent, regulatory, type	up
12	Sro301_g112080	Plasminogen (Fragment)	Serine proteases, trypsin domain (IPR001254), Peptidase S1A, chymotrypsin family (IPR001314), Serine proteases, trypsin family, histidine active site (IPR018114), Serine proteases, trypsin family, serine active site (IPR033116), Peptidase S1, PA clan (IPR009003)	protease	up
13	Sro309_g113830	-	FAD-binding domain (IPR002938)	FAD binding domain	up
14	Sro361_g126680	Quercetin 2,3-dioxygenase	RmlC-like jelly roll fold (IPR014710), Pirin, N-terminal domain (IPR003829), Pirin (IPR012093), RmlC-like cupin domain superfamily (IPR011051)	pirin domain protein	up
15	Sro37_g023280	Diacetyl reductase [(S)-acetoin forming]	Short-chain dehydrogenase/reductase SDR (IPR002347)	reductase	up
16	Sro389_g132490	-	-	patatin-like phospholipase domain containing 8	up
17	Sro47_g027720	-	-	-	up
18	Sro738_g195320	Receptor-type guanylate cyclase gcy	Nucleotide cyclase (IPR029787), Adenylyl cyclase class-3/4/guanylyl cyclase (IPR001054), 3'5'-cyclic nucleotide phosphodiesterase, catalytic domain (IPR002073), HD/PDEase domain (IPR003607)	Guanylate cyclase	up
19	Sro978_g227100	-	von Willebrand factor, type D domain (IPR001846)	-	up
20	Sro1093_g240430	-	-	-	up
21	Sro1348_g265020	-	-	-	up
22	Sro2091_g313990	-	-	-	up
23	Sro2242_g320420	-	-	-	up
24	Sro297_g110830	-	-	-	up
25	Sro348_g123160	-	-	-	up
26	Sro502_g155550	-	-	-	up
27	Sro573_g169010	-	-	-	up
28	Sro65_g036560	-	-	-	up
29	Sro855_g211390	-	-	-	up
30	Sro389_g132480	Anthocyanidin reductase ((2S)-flavan-3-ol-forming)	NAD-dependent epimerase/dehydratase (IPR001509)	reductase	up
31	Sro1008_g230500	Receptor-type guanylate cyclase gcy	Nucleotide cyclase (IPR029787), Adenylyl cyclase class-3/4/guanylyl cyclase (IPR001054), 3'5'-cyclic nucleotide phosphodiesterase, catalytic domain (IPR002073), HD/PDEase domain (IPR003607)	Phosphodiesterase	down
32	Sro1113_g242690	protein L15	Ribosomal protein L15 (IPR030878), Ribosomal protein L15, bacterial-type (IPR005749), Ribosomal protein L18e/L15P (IPR021131)	Ribosomal protein	down
33	Sro1202_g252010	Receptor-type guanylate cyclase gcy	Nucleotide cyclase (IPR029787), Adenylyl cyclase class-3/4/guanylyl cyclase (IPR001054), 3'5'-cyclic nucleotide phosphodiesterase, catalytic domain (IPR002073), CHASE domain (IPR006189), HD/PDEase domain (IPR003607)	Guanylate cyclase	down
34	Sro12_g009220	-	Leucine-rich repeat domain superfamily (IPR032675), Leucine-rich repeat (IPR001611)	NLR family, CARD domain containing 3	down
35	Sro12_g009390	CSC1-like protein	Calcium-dependent channel, 7TM region, putative phosphate (IPR003864)	DUF221 domain-containing protein	down
36	Sro1311_g261720	-	-	-	down
37	Sro1328_g263250	-	-	-	down
38	Sro1338_g264250	with coiled-coil, ANK repeat and PH domain-containing protein	Ankyrin repeat-containing domain (IPR020683), PH-like domain superfamily (IPR011993), AH/BAR domain superfamily (IPR027267), Pleckstrin homology domain (IPR001849), Arf GTPase activating protein (IPR001164), Ankyrin repeat (IPR002110)	ankyrin repeat and PH	down
39	Sro1372_g267180	ERI1 exoribonuclease	Exonuclease, RNase T/DNA polymerase III (IPR013520), Ribonuclease H-like superfamily (IPR012337)	ERI1 exoribonuclease family member 3	down
40	Sro1409_g270210	Heat stress transcription factor	Heat shock transcription factor family (IPR027725), Heat shock factor (HSF)-type, DNA-binding (IPR000232)	transcription factor	down
41	Sro1416_g270800	Polyubiquitin (Fragment)	Ubiquitin domain (IPR000626), Ubiquitin-like domain superfamily (IPR029071)	UBQ	down
42	Sro1423_g271390	-	Streptococcal non-M secreted SibA (IPR009148)	protein tyrosine phosphatase receptor type	down
43	Sro1431_g272040	-	Leucine-rich repeat domain superfamily (IPR032675), Leucine-rich repeat (IPR001611)	LRR receptor-like serine threonine-protein kinase	down
44	Sro1534_g280480	Short-chain dehydrogenase TIC 32, chloroplastic	Short-chain dehydrogenase/reductase SDR (IPR002347)	Dehydrogenase	down
45	Sro161_g072330	-	-	-	down
46	Sro16_g011470	-	-	-	down
47	Sro17_g012220	Glycerol uptake facilitator protein	Aquaporin-like (IPR023271), Major intrinsic protein (IPR000425)	MIP family channel protein	down
48	Sro182_g079340	receptor FtsY	Signal-recognition particle receptor FtsY (IPR004390), Signal recognition particle, SRP54 subunit, GTPase domain (IPR000897), Signal recognition particle, SRP54 subunit, helical bundle (IPR013822), AAA+ ATPase domain (IPR003593), P-loop containing nucleoside triphosphate hydrolase (IPR027417)	cell division protein FtsY	down
49	Sro1903_g304520	Putative amino-acid ABC transporter-binding protein YhdW	-	extracellular solute-binding protein	down
50	Sro19_g013390	-	-	-	down
51	Sro215_g089160	-	Ankyrin repeat-containing domain (IPR020683), Ankyrin repeat (IPR002110)	Ankyrin Repeat	down
52	Sro2197_g318670	Aldose 1-epimerase	Glycoside hydrolase-type carbohydrate-binding (IPR014718), Aldose 1-/Glucose-6-phosphate 1-epimerase (IPR008183), Galactose mutarotase-like domain superfamily (IPR011013)	Converts alpha-aldose to the beta-anomer. It is active on D-glucose, L-arabinose, D-xylose, D-galactose, maltose and lactose (By similarity)	down
53	Sro2285_g321980	-	-	-	down
54	Sro2381_g325550	3-dehydroquinate synthase	3-dehydroquinate synthase domain (IPR030960)	3-dehydroquinate synthase	down
55	Sro24_g016470	with coiled-coil, ANK repeat and PH domain-containing protein	Arf GTPase activating protein (IPR001164)	ADP-ribosylation factor GTPase-activating protein	down
56	Sro2556_g331160	-	-	Hemolysin-type calcium-binding repeat (2 copies)	down
57	Sro255_g100460	Pick C1-like protein 1	Protein patched/dispatched (IPR003392), Sterol-sensing domain (IPR000731)	patched domain containing	down
58	Sro269_g104060	Probable transcriptional regulatory protein	Transcriptional regulator TACO1-like, domain 3 (IPR026564), Integrase-like, N-terminal (IPR017856), Transcriptional regulator TACO1-like (IPR002876), YebC-like (IPR029072)	Translational activator of mitochondrially encoded cytochrome c oxidase I	down
59	Sro3076_g343330	-	-	-	down
60	Sro3494_g348610	-	Solute-binding protein family 3/N-terminal domain of MltF (IPR001638)	extracellular solute-binding protein	down
61	Sro39_g024220	-	-	-	down
62	Sro465_g148560	-	Leucine-rich repeat domain superfamily (IPR032675), Leucine-rich repeat (IPR001611)	LRR receptor-like serine threonine-protein kinase	down
63	Sro490_g153590	stress transcription factor B-2b	Heat shock transcription factor family (IPR027725), Heat shock factor (HSF)-type, DNA-binding (IPR000232)	HSF-type DNA-binding	down
64	Sro511_g157540	-	-	-	down
65	Sro537_g162260	Receptor-type guanylate cyclase gcy	Nucleotide cyclase (IPR029787), Adenylyl cyclase class-3/4/guanylyl cyclase (IPR001054)	Guanylate cyclase	down
66	Sro56_g032680	-	-	-	down
67	Sro58_g033680	-	Tetratricopeptide-like helical domain superfamily (IPR011990), P-loop containing nucleoside triphosphate hydrolase (IPR027417)	Transcriptional regulator	down
68	Sro72_g039760	-	Haem-degrading (IPR005624)	Domain of unknown function (DUF336)	down
69	Sro78_g042300	-	-	-	down
70	Sro968_g226020	-	-	-	down
Orange	selected genes
Green	Unknown, Sro specific genes

### Sheet: SRP
SRP	Gene_ID	AnnoMine	InterPro	EggNOG.mapper	upDown
1	Sro94_g048900	-	SANT/Myb domain (IPR001005), Myb domain (IPR017930), Homeobox-like domain superfamily (IPR009057), Myb domain, plants (IPR006447)	-	up
2	Sro2353_g324460	truncated hemoglobin GlbN	Globin-like superfamily (IPR009050)	whole genome shotgun sequence	up
3	Sro489_g153380	-	Metallopeptidase, catalytic domain superfamily (IPR024079)	-	up
4	Sro1_g000260	-	-	-	up
5	Sro3755_g350820	-	Galactose-binding-like domain superfamily (IPR008979)	-	up
6	Sro411_g137550	-	Zinc finger, MYND-type (IPR002893)	-	up
7	Sro30_g019500	-	-	-	up
8	Sro855_g211470	-	-	-	up
9	Sro321_g116630	-	-	-	up
10	Sro106_g053660	-	-	-	up
11	Sro1719_g293450	-	-	-	up
12	Sro2882_g339270	-	-	-	up
Orange	selected genes
Green	Unknown, Sro specific genes
