## Supplementary Tables for "Mating type specific transcriptomic response to sex inducing pheromone in the pennate diatom *Seminavis robusta*": Supplementary Table 2_ List of S. robusta cyclins with type (family).xlsx

### Sheet: Blad1
gene_ID	Cyclin family	Note (based on RAxML tree)
Sro25_g016780	Cyc A/B
Sro1125_g243970	Cyc A/B
Sro112_g055860	Cyc A/B
Sro781_g201590	Cyc A/B
Sro326_g118260	Cyc A/B
Sro251_g099220	Cyc A/B
Sro331_g119100	Cyc A/B
Sro103_g052500	Cyc A/B
Sro70_g038790	Cyc A/B
Sro969_g226160	Cyc A/B	Putative Cyc A/B (different trees do not agree)
Sro246_g097690	Cyc C/T/H/L
Sro672_g185070	Cyc C/T/H/L
Sro15_g010870	Cyc C/T/H/L
Sro2691_g334780	Cyc C/T/H/L
Sro552_g165100	Cyc D
Sro666_g184050	Cyc D
Sro799_g204130	Cyc U/P
Sro799_g204100	Cyc U/P
Sro35_g022500	Cyc U/P
Sro1019_g232040	Cyc U/P	Clustering wrongly among the dsCyc
Sro299_g111270	dsCyc
Sro3210_g345280	dsCyc
Sro672_g185130	dsCyc
Sro57_g033130	dsCyc
Sro844_g209850	dsCyc
Sro299_g111360	dsCyc
Sro299_g111510	dsCyc
Sro299_g111520	dsCyc
Sro374_g129180	dsCyc
Sro975_g226830	dsCyc
Sro1512_g278790	dsCyc
Sro458_g147090	dsCyc
Sro299_g111490	dsCyc
Sro299_g111340	dsCyc
Sro1087_g239830	dsCyc
Sro1087_g239840	dsCyc
Sro748_g196620	dsCyc
Sro299_g111470	dsCyc
Sro2055_g312830	dsCyc
Sro1353_g265400	dsCyc
Sro2349_g324350	dsCyc	Clustering close to the "wrongly clustering" CycP
Sro427_g140660	dsCyc	Clustering close to the "wrongly clustering" CycP
Sro1015_g231520	dsCyc	Clustering close to the "wrongly clustering" CycP
Sro756_g197840	dsCyc													53
Sro107_g054050	dsCyc
Sro718_g192230	dsCyc
Sro776_g200900	dsCyc
Sro506_g156280	dsCyc
Sro776_g200870	dsCyc
Sro1228_g254370	dsCyc
Sro555_g165810	dsCyc
Sro176_g077270	dsCyc
Sro1294_g260200	dsCyc
Sro245_g097390	dsCyc
Sro560_g166640	dsCyc
Sro374_g129250	dsCyc	Putative dsCyc (different trees do not agree)
