## Supplementary Tables for "Mating type specific transcriptomic response to sex inducing pheromone in the pennate diatom *Seminavis robusta*": Supplementary Table 4_ Species list used for genome annotation.xlsx

### Sheet: Sheet1
Species	Source	PubmedID
Aureococcus anophagefferens	JGI 1.0	21368207
Arabidopsis thaliana	TAIR10	11130711
Chondrus crispus	ENSEMBL protists release 28	23536846
Caenorhabditis elegans	ENSEMBL release 81	9851916
Cyanidioschyzon merolae	Tokyo University	15071595
Cyclotella cryptica	Scripps Institution of Oceanography	27933100
Drosophila melanogaster	ENSEMBL release 81	10731132
Emiliania huxleyi	ENSEMBL protist release 28	23760476
Ectocarpus siliculosus	Ghent University	20520714
Fragilariopsis cylindrus	JGI 1.0	28092920
Fistulifera solaris	Tokyo University of Agriculture and Technology	25634988
Galdieria sulphuraria	ENSEMBL protists release 28	23471408
Homo sapiens	ENSEMBL release 81	11181995
Nannochloropsis gaditana	ENSEMBL protist release 28	23966634
Paramecium tetraurelia	ENSEMBL protist release 28	17086204
Phaeodactylum tricornutum	ENSEMBL protist release 28	18923393
Saccharomyces cerevisiae strain S288C	ENSEMBL release 81	8849441
Schizosaccharomyces pombe	ENSEMBL protist release 28	11859360
Seminavis robusta	v1.0	v1.0
Thalassiosira oceanica	ENSEMBL protist release 28	22835381
Thalassiosira pseudonana	ENSEMBL protist release 28	15459382
