## Supplementary Tables for "Mating type specific transcriptomic response to sex inducing pheromone in the pennate diatom *Seminavis robusta*": Supplementary Table 5_ Results statistical tests.xlsx

### Sheet: Flow cytometry MT+
Post-hoc: control vs treatment within every timepoint
	coef	t	pAdj
T1:CvsT	-0.124769	-0.25761	0.998291
T3:CvsT	-1.37455	-3.43747	0.0023465
T6:CvsT	-0.551326	-1.37313	0.524696
T9:CvsT	-0.944027	-2.95688	0.0123723

### Sheet: Flow cytometry MT-
Post-hoc: control vs treatment within every timepoint
	coef	t	pAdj
T1:CvsT	0.204726	0.671022	0.938596
T3:CvsT	-0.154891	-0.585248	0.961964
T6:CvsT	-0.259961	-0.963175	0.804977
T9:CvsT	-1.2257	-5.75412	3.48375e-08

### Sheet: Motility fraction motile
Post-hoc: multiple comparisons control vs treatment within every timepoint
	coef	t	pAdj
T1 SIP1/2	-0.876888	-2.67477	0.182188
T1 SIP1/10	0.19343	0.596065	1
T1 SIP1/20	-0.0666441	-0.194768	1
T1 SIP1/200	-0.42195	-1.30952	0.992658
T2 SIP1/2	-1.13765	-1.91938	0.747175
T2 SIP1/10	-0.0571584	-0.128782	1
T2 SIP1/20	0.362444	0.865848	0.999991
T2 SIP1/200	-0.184992	-0.382966	1
T3 SIP1/2	-0.778391	-1.19659	0.997815
T3 SIP1/10	0.169411	0.285945	1
T3 SIP1/20	0.0513358	0.0892927	1
T3 SIP1/200	0.388227	0.706397	1
T4 SIP1/2	-1.94906	-2.68028	0.179726
T4 SIP1/10	0.234625	0.585995	1
T4 SIP1/20	0.145122	0.377732	1
T4 SIP1/200	0.378215	0.963722	0.999934
T5 SIP1/2	0.328316	0.496691	1
T5 SIP1/10	1.66484	2.85612	0.111162
T5 SIP1/20	1.72842	2.98198	0.0767108
T5 SIP1/200	1.26935	2.05048	0.638189
T6 SIP1/2	-0.162273	-0.31651	1
T6 SIP1/10	1.04011	2.45492	0.309126
T6 SIP1/20	1.3594	3.38433	0.020512
T6 SIP1/200	1.71721	4.35097	0.000456507
T7 SIP1/2	0.994355	1.82874	0.813942
T7 SIP1/10	2.24334	4.59375	0.000157858
T7 SIP1/20	2.35046	4.86074	3.64075e-05
T7 SIP1/200	2.35008	4.7534	5.29163e-05
T8 SIP1/2	1.89366	2.68647	0.176818
T8 SIP1/10	2.344	3.36695	0.0218368
T8 SIP1/20	2.9698	4.31071	0.000512403
T8 SIP1/200	2.91377	4.20485	0.000924839
T9 SIP1/2	1.93152	2.67969	0.180078
T9 SIP1/10	3.20299	4.62384	0.000123903
T9 SIP1/20	3.3508	4.85063	3.53197e-05
T9 SIP1/200	3.50415	5.08261	8.76198e-06

### Sheet: Motility speed
Post-hoc: multiple comparisons control vs treatment within every timepoint
	coef	t	pAdj
T1 SIP1/2	-2.32732	-4.56609	0.000149695
T1 SIP1/10	-1.32642	-2.84598	0.114075
T1 SIP1/20	-2.03652	-4.1126	0.00112538
T1 SIP1/200	-1.27305	-2.62035	0.207461
T2 SIP1/2	-2.15093	-2.15891	0.537365
T2 SIP1/10	-0.373204	-0.502564	1
T2 SIP1/20	-1.32335	-1.89067	0.761878
T2 SIP1/200	-1.30776	-1.62573	0.92076
T3 SIP1/2	-1.304	-1.19934	0.997383
T3 SIP1/10	-0.855323	-0.876454	0.999985
T3 SIP1/20	0.202071	0.212253	1
T3 SIP1/200	1.1741	1.29345	0.992911
T4 SIP1/2	-2.88611	-2.37547	0.361769
T4 SIP1/10	-0.301721	-0.447564	1
T4 SIP1/20	0.265423	0.406669	1
T4 SIP1/200	0.688718	1.04651	0.999662
T5 SIP1/2	1.44728	1.30538	0.992043
T5 SIP1/10	1.02292	1.04752	0.999657
T5 SIP1/20	2.1016	2.16038	0.536343
T5 SIP1/200	2.68319	2.5957	0.220231
T6 SIP1/2	1.69888	1.95021	0.714987
T6 SIP1/10	1.79366	2.50312	0.274397
T6 SIP1/20	1.99202	2.91479	0.0934216
T6 SIP1/200	1.72129	2.56714	0.236386
T7 SIP1/2	2.26813	2.46626	0.298382
T7 SIP1/10	1.6046	1.94157	0.722187
T7 SIP1/20	2.92016	3.56236	0.0108023
T7 SIP1/200	2.62411	3.1531	0.0449473
T8 SIP1/2	3.04527	2.58856	0.22443
T8 SIP1/10	2.84446	2.45006	0.309105
T8 SIP1/20	4.0795	3.55455	0.0109389
T8 SIP1/200	3.58326	3.10604	0.0521039
T9 SIP1/2	4.07787	3.37194	0.0211658
T9 SIP1/10	3.09603	2.66511	0.185835
T9 SIP1/20	4.28	3.69431	0.00651296
T9 SIP1/200	3.62514	3.13443	0.0476533

### Sheet: Attraction to DPL beads
Mixed model
Post-hoc: multiple comparisons control vs treatment within every timepoint
	coef	t	pAdj
T0.25_DPL	-0.576745	-0.943631	0.996448
T0.25_SIP	0.10831	0.20305	1
T0.25_BOTH	-0.490859	-0.802553	0.999372
T1_DPL	-0.499989	-0.975806	0.995035
T1_SIP	-0.287887	-0.577526	0.999988
T1_BOTH	-0.5646	-1.07027	0.988077
T3_DPL	-0.283225	-0.551242	0.999994
T3_SIP	-0.0682477	-0.138612	1
T3_BOTH	0.255379	0.545544	0.999994
T6_DPL	-0.246194	-0.506736	0.999998
T6_SIP	-0.772341	-1.40173	0.900841
T6_BOTH	0.879665	2.08449	0.401576
T9_DPL	-1.20437	-1.71603	0.697878
T9_SIP	-0.896427	-1.40216	0.90064
T9_BOTH	2.12317	5.20425	2.96472e-06

### Sheet: Cytokinesis MT+
Results GLM (quasibinomial link)
	Estimate	Std..Error	z.value	Pr...z..	AdjP
(Intercept)	-1.02381	0.135528	-7.55423	4.21341e-14
dilution50%	-1.23795	0.250068	-4.95046	7.40379e-07	2.22114e-06
dilution1/200	-0.877467	0.224266	-3.91263	9.12981e-05	0.000273894
dilution1/20000	0.178395	0.192809	0.925238	0.354842	1.06453

### Sheet: Cytokinesis MT-
Results GLM (quasibinomial link)
	Estimate	Std..Error	z.value	Pr...z..	AdjP
(Intercept)	0.485508	0.149786	3.24134	0.00118969
dilution33%	-2.16515	0.241637	-8.96033	3.23721e-19	9.71164e-19
dilution1/10	-1.60897	0.217804	-7.3872	1.49949e-13	4.49846e-13
dilution1/100	-1.53148	0.220053	-6.95957	3.41307e-12	1.02392e-11
